# Biogeochemical function of slicks in coastal surface waters of the Baltic Sea

**DOI:** 10.1101/2025.06.25.660598

**Authors:** Carolin Peter, Helge-Ansgar Giebel, Bingli Clark Chai, Tassiana S. G. Serafim, Carola Lehners, Oliver Wurl, Helena Osterholz, Janina Rahlff

## Abstract

The sea-surface microlayer (SML) is a crucial ocean-atmosphere interface involved in gas exchange and nutrient cycling. Slicks, i.e., viscous surface layers, common in coastal regions serve as microbial hotspots. We studied microbial abundance, surfactants, dissolved organic carbon (DOC), and net community production (NCP) of O_2_ in slick and non-slick SMLs and underlying water (ULW) in the coastal Baltic Sea. Slicks often showed higher surfactant levels compared to the ULW. Microbial respiration often exceeded production, resulting in net O_2_ consumption, although some ULW sites exhibited net O_2_ production. The SML was enriched with pico- and nanophytoplankton, with cyanobacteria being negatively correlated with total dissolved nitrogen. In contrast, microphytoplankton accumulated in the ULW, indicating niche separation with depth. Microscopy revealed ciliates and juvenile sporophytes dominating a slick’s >100 µm fraction. In eutrophic coastal systems, slicks influence plankton communities and O_2_ dynamics, supporting their role in surface biogeochemical cycling and climate-driven changes.
