## Supplement tables S1-S4 for "Biogeochemical function of slicks in coastal surface waters of the Baltic Sea"

### Sheet: TableS1_Metadata
Table S1: Station metadata
Station	Sample name	Degrees N (DD)	Degrees East (DD)	Wind speed (m s-1)	Salinity	Water temp. (°C)	Time of sampling (UTC)	Light (lux)	Weather conditions	Other notes
1	13062024_SMS1_ULS1	54.1859	12.0874	2.5	11.6	15.8	18:00 - 19:00	4300	Evening sun, some clouds	Without 100 μm mesh pre-filtration, filamentous material in the water
2	13062024_SMS2_ULS2	54.1888	12.0918	3.8	n.a.	n.a.	19:10 - 19:50	1700	Cloudy	Slick probably made from waves of ship traffic, it contained sea weeds + foams. without 100 μm mesh.
3	16062024_SMS1_ULS1	54.1887	12.0884	4.2, after ULS1 sampling became 2.0	12	16.3	18:10 - 18:44	n.a.	Slight rain in the beginning, cloudy afterwards	Cruise ship passing by, insects in SML, but pre-filtered all with 100 μm mesh
4	16062024_SMS2_ULS2	54.1908	12.0784	2.5, towards end became 1.1	12.02	15.5	18:55 - 19:20	n.a.	Cloudy	Some jumping fish, sea weeds, insects, foam, maybe a habour porpoise, pre-filled all with 100 μm mesh
5	16062024_SMN1_ULN1	54.1926	12.0796	3.4, in squalls 5.5	11.66	16	19:25 - 19:45	n.a.	Cloudy and windy
6	18062024_SMS1_ULS1	54.1868	12.0951	3.6	11.2	16.9	08:00 - 08:25	8000	Sun behind clouds	During sampling, we drifted away from the slick or slick also disintegrated, maybe only 1/3 of sample was sampled within slick
7	18062024_SMS2_ULS2	54.1862	12.0999	3.9	n.a.	n.a.	08:25 - 08:45	6000	Sun behind clouds	Some beetles in the slick
8	18062024_SMS3_ULS3	54.1841	12.1094	4.6, end 3.5	11.51	15.7	08:55 - 09:09	5000	Sun behind clouds
9	18062024_SMN1_ULN1	54.1872	12.1019	3, end 2.3	11.91	16	09:14 - 09:25	10000	Sun and partially cloudy

### Sheet: TableS2_DN,DOC,SAS,cells
Table S2: Chemical and biological data used for correlations
Station	Sample name	DOC mean (µM)	TDN mean (µM)	Replicates TDN_DOC (n)	EF DOC	EF TDN	SAS mean (µg Teq L-1 )	EF SAS	NCP (μmol O2 L−1 h−1)	GPP (μmol O2 L−1 h−1)	Eukaryotic phototrophic plankton (cell mL-1)					Enrichment factors (EF)					Prokaryotes (cell mL-1)	EF
											Pico	Nano (N2)	Nano (N3)	Micro	Cyano	Pico	Nano	Nano	Micro	Cyano
1	13062024_SMS1	477.2	29.885	2	1.11927	1.14043	222.277	0.610559	12.15	4.15	31149	5649.45	1264.88	1169.22	73713.9	0.89604	1.07809	1.52564	1.84874	0.953789	4.80683e+06	1.29475
	13062024_ULS1	426.35	26.205	2			364.055		-2.79	-3.8	34763	5240.22	829.082	632.44	77285.3						3.71255e+06
2	13062024_SMS2	366.6	18.93	2	0.973705	0.908785	200.39	0.728961	6.45	-5.85	85799.3	7775.3	260.417	255.102	231473	1.3829	1.30976	0.6125	1.04348	2.17259	5.26418e+06	1.35849
	13062024_ULS2	376.5	20.83	2			274.899		-1.075	-3.895	62042.9	5936.44	425.17	244.473	106542						3.87503e+06
3	16062024_SMS1	408.2	23.29	2	0.974224	1.00043	302.698	2.24166	-0.23	-5.3	34470.7	6345.66	3784.01	356.08	100776	0.794463	0.83672	4.3681	0.985294	0.834411	4.51435e+06	1.42908
	16062024_ULS1	419	23.28	1			135.033		3.35	2.1	43388.6	7583.97	866.284	361.395	120775						3.15891e+06
4	16062024_SMS2	351.85	19.6	2	1.10714	1.27438	243.854	2.25789	-15.376	-14.346	56074.6	9672.62	935.374	212.585	189110	1.15703	1.25604	3.08772	1.08108	1.34438	3.05197e+06	1.2217
	16062024_ULS2	317.8	15.38	1			108.001		11.815	2.965	48464.1	7700.89	302.934	196.641	140668						2498125
5	16062024_SMN1	340.1	18.945	2			421.004	2.24841	7.98	-0.4	44106.1	6808.04	260.417	212.585	137628	1.1092	1.18283	2.45	1.73913	1.02571	3.94439e+06	1.49657
	16062024_ULN1	n.a.	n.a.	n.a.			187.245		-6.65	-8.2	39764	5755.74	106.293	122.236	134178						2.63561e+06
6	18062024_SMS1	387.5	26.34	1	1.12744	1.14422	339.727	1.79372	8.11	-2.44	65146.7	11134.1	3911.56	318.878	144037	2.1562	2.05998	9.08642	6.66667	1.5566	5.92448e+06	2.52112
	18062024_ULS1	343.7	23.02	1			189.398		7.115	4.1	30213.6	5404.97	430.485	47.8316	92533						2.34994e+06
7	18062024_SMS2	356.8	18.81	1	1.1192	0.905197	475.995	2.64071	1.095	-5.605	107727	15391.2	12361.8	515.519	205825	2.69083	2.30207	17.6212	9.7	1.54943	4.6373e+06	2.08934
	18062024_ULS2	318.8	20.78	1			180.253		18.42	0.97	40035.1	6685.8	701.531	53.1463	132839						2.2195e+06
8	18062024_SMS3	n.a.	n.a.	n.a.			825.883	4.0835	22.85	11.3	130389	19786.4	26525.3	754.677	335358						9.17251e+06
	18062024_ULS3	n.a.	n.a.	n.a.			202.249		-2.63	-1.43
9	18062024_SMN1	n.a.	n.a.	n.a.			244.083	1.72622	3.5	0.2
	18062024_ULN1	n.a.	n.a.	n.a.			141.397		-3.64	-6.7
SMS=SML slick
SMN=SML non-slick
ULS=ULW slick
ULN=ULW non-slick

### Sheet: TableS3_Correlations
Table S3: Spearman rank-based correlation matrics and associated p-value for SML, ULW, Enrichment factors and ULW vs. SML
SML
Spearman's rho	DOC	TDN	SAS	NCP of O2	Pico phototrophs	Nano (N2) phototrophs	Nano (N3) phototrophs	Micro phototrophs	Cyanobacteria	Prokaryotes
DOC	1	0.678571	-0.428571	0.392857	-0.428571	-0.464286	0.378394	0.774806	-0.5	0.571429
TDN	0.678571	1	-0.321429	0.464286	-0.75	-0.535714	0.126131	0.306319	-0.785714	0.214286
SAS	-0.428571	-0.321429	1	0.233333	0.52381	0.666667	0.682647	0.203596	0.333333	0.190476
NCP of O2	0.392857	0.464286	0.233333	1	0.166667	0.142857	0.323359	0.550908	0.0714286	0.761905
Pico phototrophs	-0.428571	-0.75	0.52381	0.166667	1	0.928571	0.491027	0.0598813	0.952381	0.52381
Nano (N2) phototrophs	-0.464286	-0.535714	0.666667	0.142857	0.928571	1	0.634742	0.0479051	0.833333	0.428571
Nano (N3) phototrophs	0.378394	0.126131	0.682647	0.323359	0.491027	0.634742	1	0.680723	0.28743	0.526956
Micro phototrophs	0.774806	0.306319	0.203596	0.550908	0.0598813	0.0479051	0.680723	1	-0.0718576	0.562884
Cyanobacteria	-0.5	-0.785714	0.333333	0.0714286	0.952381	0.833333	0.28743	-0.0718576	1	0.428571
Prokaryotes	0.571429	0.214286	0.190476	0.761905	0.52381	0.428571	0.526956	0.562884	0.428571	1
p-values	DOC	TDN	SAS	NCP of O2	Pico phototrophs	Nano (N2) phototrophs	Nano (N3) phototrophs	Micro phototrophs	Cyanobacteria	Prokaryotes
DOC	-	0.109524	0.353571	0.395635	0.353571	0.302381	0.404762	0.0507937	0.266667	0.2
TDN	0.109524	-	0.497619	0.302381	0.0662698	0.235714	0.792857	0.500794	0.0480159	0.661508
SAS	0.353571	0.497619	-	0.551709	0.196627	0.0830853	0.0729167	0.629365	0.427877	0.664583
NCP of O2	0.395635	0.302381	0.551709	-	0.703323	0.752034	0.431746	0.162698	0.881994	0.036756
Pico phototrophs	0.353571	0.0662698	0.196627	0.703323	-	0.00223214	0.222123	0.896825	0.00114087	0.196627
Nano (N2) phototrophs	0.302381	0.235714	0.0830853	0.752034	0.00223214	-	0.100893	0.915873	0.015377	0.299206
Nano (N3) phototrophs	0.404762	0.792857	0.0729167	0.431746	0.222123	0.100893	-	0.0709821	0.484425	0.184623
Micro phototrophs	0.0507937	0.500794	0.629365	0.162698	0.896825	0.915873	0.0709821	-	0.872321	0.154663
Cyanobacteria	0.266667	0.0480159	0.427877	0.881994	0.00114087	0.015377	0.484425	0.872321	-	0.299206
Prokaryotes	0.2	0.661508	0.664583	0.036756	0.196627	0.299206	0.184623	0.154663	0.299206	-
ULW
Spearman's rho	DOC	TDN	SAS	NCP of O2	Pico phototrophs	Nano (N2) phototrophs	Nano (N3) phototrophs	Micro phototrophs	Cyanobacteria	Prokaryotes
DOC	1	0.942857	0.657143	-0.885714	-0.2	-0.6	0.714286	0.771429	-0.6	0.657143
TDN	0.942857	1	0.6	-0.771429	-0.485714	-0.657143	0.771429	0.6	-0.371429	0.428571
SAS	0.657143	0.6	1	-0.35	-0.392857	-0.892857	0.107143	0.214286	-0.357143	0.5
NCP of O2	-0.885714	-0.771429	-0.35	1	0.178571	0.571429	0.178571	-0.464286	-0.119048	-0.714286
Pico phototrophs	-0.2	-0.485714	-0.392857	0.178571	1	0.75	-0.178571	0.321429	-0.25	0.357143
Nano (N2) phototrophs	-0.6	-0.657143	-0.892857	0.571429	0.75	1	-0.0714286	0	0.142857	-0.214286
Nano (N3) phototrophs	0.714286	0.771429	0.107143	0.178571	-0.178571	-0.0714286	1	0.428571	-0.571429	0.107143
Micro phototrophs	0.771429	0.6	0.214286	-0.464286	0.321429	0	0.428571	1	-0.642857	0.821429
Cyanobacteria	-0.6	-0.371429	-0.357143	-0.119048	-0.25	0.142857	-0.571429	-0.642857	1	-0.5
Prokaryotes	0.657143	0.428571	0.5	-0.714286	0.357143	-0.214286	0.107143	0.821429	-0.5	1
p-values	DOC	TDN	SAS	NCP of O2	Pico phototrophs	Nano (N2) phototrophs	Nano (N3) phototrophs	Micro phototrophs	Cyanobacteria	Prokaryotes
DOC	-	0.0166667	0.175	0.0333333	0.713889	0.241667	0.136111	0.102778	0.241667	0.175
TDN	0.0166667	-	0.241667	0.102778	0.355556	0.175	0.102778	0.241667	0.497222	0.419444
SAS	0.175	0.241667	-	0.358581	0.395635	0.0123016	0.839683	0.661508	0.389385	0.266667
NCP of O2	0.0333333	0.102778	0.358581	-	0.713095	0.2	0.713095	0.302381	0.793006	0.0880952
Pico phototrophs	0.713889	0.355556	0.395635	0.713095	-	0.0662698	0.713095	0.497619	0.594841	0.444444
Nano (N2) phototrophs	0.241667	0.175	0.0123016	0.2	0.0662698	-	0.906349	1	0.78254	0.661508
Nano (N3) phototrophs	0.136111	0.102778	0.839683	0.713095	0.713095	0.906349	-	0.353571	0.2	0.839683
Micro phototrophs	0.102778	0.241667	0.661508	0.302381	0.497619	1	0.353571	-	0.138889	0.034127
Cyanobacteria	0.241667	0.497222	0.389385	0.793006	0.594841	0.78254	0.2	0.138889	-	0.266667
Prokaryotes	0.175	0.419444	0.266667	0.0880952	0.444444	0.661508	0.839683	0.034127	0.266667	-
EF
Spearman's rho	EF_DOC	EF_TDN	EF_SAS	NCP_SML	NCP_ULW	EF_Pico	EF_Nano (N2)	EF_Nano (N3)	EF_Micro	EF_Cyano	EF_Proks
EF_DOC	1	0.371429	0.0857143	0.6	-0.485714	-0.142857	-0.142857	0.0857143	0.714286	-0.314286	0.257143
EF_TDN	0.371429	1	0.6	-0.371429	-0.0857143	-0.428571	-0.428571	-0.2	-0.142857	-0.371429	-0.6
EF_SAS	0.0857143	0.6	1	-0.15	0.366667	0.357143	0.357143	0.642857	0.214286	0	0.214286
NCP_SML	0.6	-0.371429	-0.15	1	-0.5	0	0	-0.285714	0.464286	0.0714286	0.285714
NCP_ULW	-0.485714	-0.0857143	0.366667	-0.5	1	0.607143	0.607143	0.75	0.321429	0.321429	0.178571
EF_Pico	-0.142857	-0.428571	0.357143	0	0.607143	1	1	0.428571	0.642857	0.857143	0.5
EF_Nano (N2)	-0.142857	-0.428571	0.357143	0	0.607143	1	1	0.428571	0.642857	0.857143	0.5
EF_Nano (N3)	0.0857143	-0.2	0.642857	-0.285714	0.75	0.428571	0.428571	1	0.5	0	0.642857
EF_Micro	0.714286	-0.142857	0.214286	0.464286	0.321429	0.642857	0.642857	0.5	1	0.285714	0.535714
EF_Cyano	-0.314286	-0.371429	0	0.0714286	0.321429	0.857143	0.857143	0	0.285714	1	0.285714
EF_Proks	0.257143	-0.6	0.214286	0.285714	0.178571	0.5	0.5	0.642857	0.535714	0.285714	1
p-values	EF_DOC	EF_TDN	EF_SAS	NCP_SML	NCP_ULW	EF_Pico	EF_Nano (N2)	EF_Nano (N3)	EF_Micro	EF_Cyano	EF_Proks
EF_DOC	-	0.497222	0.919444	0.241667	0.355556	0.802778	0.802778	0.919444	0.136111	0.563889	0.658333
EF_TDN	0.497222	-	0.241667	0.497222	0.919444	0.419444	0.419444	0.713889	0.802778	0.497222	0.241667
EF_SAS	0.919444	0.241667	-	0.708069	0.33626	0.444444	0.444444	0.138889	0.661508	1	0.661508
NCP_SML	0.241667	0.497222	0.708069	-	0.177662	1	1	0.555952	0.302381	0.906349	0.555952
NCP_ULW	0.355556	0.919444	0.33626	0.177662	-	0.166667	0.166667	0.0662698	0.497619	0.497619	0.713095
EF_Pico	0.802778	0.419444	0.444444	1	0.166667	-	0.000396825	0.353571	0.138889	0.0238095	0.266667
EF_Nano (N2)	0.802778	0.419444	0.444444	1	0.166667	0.000396825	-	0.353571	0.138889	0.0238095	0.266667
EF_Nano (N3)	0.919444	0.713889	0.138889	0.555952	0.0662698	0.353571	0.353571	-	0.266667	1	0.138889
EF_Micro	0.136111	0.802778	0.661508	0.302381	0.497619	0.138889	0.138889	0.266667	-	0.555952	0.235714
EF_Cyano	0.563889	0.497222	1	0.906349	0.497619	0.0238095	0.0238095	1	0.555952	-	0.555952
EF_Proks	0.658333	0.241667	0.661508	0.555952	0.713095	0.266667	0.266667	0.138889	0.235714	0.555952	-
ULW vs SML
Spearman's rho	DOC_SML	TDN_SML	SAS_SML	NCP of O2_SML	Pico_SML	Nano_(N2)_SML	Nano_(N3)_SML	Micro_SML	Cyanobacteria_SML	Prokaryotes_SML
DOC_ULW	0.942857	0.6	-0.428571	0.6	-0.6	-0.828571	-0.142857	0.6	-0.6	0.314286
TDN_ULW	1	0.771429	-0.2	0.657143	-0.657143	-0.714286	0.0857143	0.657143	-0.771429	0.371429
SAS_ULW	0.464286	0.285714	-0.133333	0.85	0.047619	-0.142857	-0.0359288	0.491027	0.047619	0.714286
NCP of O2 ULW	-0.107143	-0.285714	0.0833333	-0.5	0.357143	0.47619	0.371264	-0.0958101	0.285714	-0.142857
Pico_ULW	-0.285714	-0.571429	-0.428571	-0.75	0.285714	0.0357143	-0.43245	-0.378394	0.571429	-0.357143
Nano_N2_ULW	-0.392857	-0.464286	0.0714286	-1	0.25	0.285714	0.0180187	-0.360375	0.392857	-0.642857
Nano_N3_ULW	0.857143	0.392857	-0.0714286	0.0714286	-0.285714	-0.285714	0.648675	0.882919	-0.428571	0.321429
Micro_ULW	0.535714	0.357143	-0.714286	0	-0.678571	-0.857143	-0.360375	0.306319	-0.464286	-0.142857
Cyanobacteria_ULW	-0.607143	-0.0357143	0.595238	0.119048	0.166667	0.357143	0.0718576	-0.491027	0.0952381	-0.0714286
Prokaryotes_ULW	0.392857	0.214286	-0.821429	0.214286	-0.464286	-0.785714	-0.666694	0.0180187	-0.214286	0.142857
p-value	DOC_SML	TDN_SML	SAS_SML	NCP of O2_SML	Pico_SML	Nano_(N2)_SML	Nano_(N3)_SML	Micro_SML	Cyanobacteria_SML	Prokaryotes_SML
DOC_ULW	0.0166667	0.241667	0.419444	0.241667	0.241667	0.0583333	0.802778	0.241667	0.241667	0.563889
TDN_ULW	0.00277778	0.102778	0.713889	0.175	0.175	0.136111	0.919444	0.175	0.102778	0.497222
SAS_ULW	0.302381	0.555952	0.743541	0.00607363	0.934871	0.752034	0.943353	0.222123	0.934871	0.0575893
NCP of O2 ULW	0.839683	0.555952	0.843182	0.177662	0.389385	0.243056	0.362698	0.824702	0.500794	0.752034
Pico_ULW	0.555952	0.2	0.353571	0.0662698	0.555952	0.963492	0.32619	0.404762	0.2	0.444444
Nano_N2_ULW	0.395635	0.302381	0.906349	0.000396825	0.594841	0.555952	0.988095	0.42619	0.395635	0.138889
Nano_N3_ULW	0.0238095	0.395635	0.906349	0.906349	0.555952	0.555952	0.12619	0.0150794	0.353571	0.497619
Micro_ULW	0.235714	0.444444	0.0880952	1	0.109524	0.0238095	0.42619	0.500794	0.302381	0.78254
Cyanobacteria_ULW	0.166667	0.963492	0.132292	0.793006	0.703323	0.389385	0.872321	0.222123	0.840129	0.881994
Prokaryotes_ULW	0.395635	0.661508	0.034127	0.661508	0.302381	0.0480159	0.119841	0.988095	0.661508	0.78254
p<0.05

### Sheet: TableS4_Microscopy
Table S4: Concentration of particles and organisms from SMS2 sample of Day 2.
Item	Particles/organisms mL-1	Comment
Detritus
Dictyochales skeletons	8.5
Fish scales	4.9
Lepidopteran sclaes	>100
Autotrophs
Juvenile sporophyte	103
Pennate diatoms	17.1
Chlorophytes	9
Dinoflagellates	6.1
Filamentous cyanobacteria	1	1 filament of Nodularia sp.
Heterotrophs
Ciliate I	6.8x103	Roughly drop shaped, big vacuole, average size 30x12µm, Gastrostyla/Uroleptus-like
Ciliate2	0.03x103	Ellipsoid, inner structure plus ciliate veil, average size 30-35x10 µm, Gastrostyla-like
Ciliate 3	1.5x103	Armored round body (~30µm) with corkscrew tail, ~30 µm, Vorticella-like
Metazoans
Mites	1.2	plus 7.3 exoskeletons
Metazoan 1	10	Gnathia-like
Metazoan 2	17	~175µm long, resembles trichopteran larva: legs very close to head, abdomen finely ribbed and roughly shaped like a sword sheath
